# Pollutants corrupt resilience pathways of aging in the nematode *C. elegans*

**DOI:** 10.1101/2021.09.28.461818

**Authors:** Andrea Scharf, Annette Limke, Karl-Heinz Guehrs, Anna von Mikecz

**Affiliations:** IUF – Leibniz Research Institute for Environmental Medicine at the Heinrich-Heine-University Duesseldorf, Duesseldorf, Germany; Department of Developmental Biology, Washington University School of Medicine, 660 S Euclid Ave, St. Louis, MO 63110; CF Proteomics, FLI-Leibniz-Institute on Aging, Fritz-Lipman-Institute e.V., Jena, Germany

## Abstract

Delaying aging while prolonging health and lifespan is a major goal in aging research. While many resources have been allocated to find positive interventions with promising results, negative interventions such as pollution and their accelerating effect on age-related degeneration and disease have been mostly neglected. Here, we used the short-lived model organism *C. elegans* to analyze whether two candidate pollutants interfere with positive interventions by corrupting general aging pathways. We took advantage of the immense data sets describing the age-related remodeling of the proteome including increased protein insolubilities to complement our analysis. We show that the emergent pollutant silica nanoparticles (NP) and the classic xenobiotic inorganic mercury reduce lifespan and cause a premature protein aggregation phenotype. Silica NPs rescaled the longevity effect of genetic interventions targeting the IGF-1/insulin-like signaling pathway. Comparative mass spectrometry revealed that increased insolubility of proteins with important functions in proteostasis is a shared phenotype of intrinsic- and pollution-induced aging supporting the hypothesis that proteostasis is a central resilience pathway controlling lifespan and aging. The presented data demonstrate that pollutants corrupt intrinsic aging pathways, which results in premature aging phenotypes. Reducing pollution is therefore an important step to increase healthy aging and prolong life expectancies on a population level in humans and animals.
