## Supplementary Tables S3-S6 for "Pollutants corrupt resilience pathways of aging in the nematode *C. elegans*"

### Sheet: S3_iHg_aggregome
Aggregome	GO group biological function	WormBase ID	UniProtKB ID	Mapped IDs	Gene Name	Localisation
iHg	protein folding, proteolysis, stress response
(90 proteins)	13 proteins	WBGene00015206	Q09216	ERP1A_CAEEL	B0495.7	ER
		WBGene00013606	G5ED41	CAND1_CAEEL	cand-1	nucleus
		WBGene00000377	P41988	TCPA_CAEEL	cct-1	cyto;plasma, plasma membrane, cell surface
		WBGene00000379	P47208	TCPD_CAEEL	cct-4	cyto
		WBGene00000915	Q18688	HSP90_CAEEL	daf-21	cyto;plasma, plasma membrane, cell surface
		WBGene00002010	P11141	HSP6_CAEEL	hsp-6	mito
		WBGene00002025	P50140	CH60_CAEEL	hsp-60	mito
		WBGene00011481	P49049	IMP2_CAEEL	imp-2	ER, membrane
		WBGene00003242	O76840	PPN1_CAEEL	mig-6	membrane
		WBGene00004459	Q18115	PSMD1_CAEEL	rpn-2	nucleus, cyto
		WBGene00004460	Q04908	PSMD3_CAEEL	rpn-3	nucleus, cyto
		WBGene00004788	Q18864	SURF4_CAEEL	sft-4	ER, membrane
		WBGene00006725	P37165	RS27A_CAEEL	ubl-1	nucleus, cyto
	metabolic processes
	17 proteins	WBGene00011474	P54216	ALF1_CAEEL	aldo-1	cyto, ER, nucleus
		WBGene00000198	Q9N5Y2	TECR_CAEEL	art-1	ER
		WBGene00010794	O17953	DLDH_CAEEL	dld-1	mito
		WBGene00001155	P34559	ECHM_CAEEL	ech-6	mito
		WBGene00011884	Q27527	ENO_CAEEL	enol-1	cyto
		WBGene00017283	Q19264	DEOC_CAEEL	F09E5.3	cyto
		WBGene00001684	P17329	G3P2_CAEEL	gpd-2	cyto
		WBGene00001794	Q21217	GABT_CAEEL	gta-1	mito
		WBGene00002891	Q09517	LE767_CAEEL	let-767	ER, plasma membrane
		WBGene00012376	Q94360	NDUS7_CAEEL	nduf-7	plasma membrane
		WBGene00010967	P24896	NU5M_CAEEL	nduo-5	mito
		WBGene00015814	Q18040	OAT_CAEEL	oatr-1	mito
		WBGene00020679	O61199	ODO1_CAEEL	ogdh-1	mito
		WBGene00017864	Q19842	PCCA_CAEEL	pcca-1	mito
		WBGene00020683	Q9GZH4	RPN1_CAEEL	ribo-1	plasma membrane
		WBGene00009812	P53588	SUCB1_CAEEL	suca-1	cyto
		WBGene00019240	Q17335	ADHX_CAEEL	H24K24.3	cyto
	translation, rRNA metabolic process
	25 proteins	WBGene00000197	O01541	SYAC_CAEEL	aars-2	cyto
		WBGene00000479	Q95YF3	CGH1_CAEEL	cgh-1	cyto
		WBGene00001226	O02328	EIF3C_CAEEL	eif-3.C	cyto
		WBGene00001423	Q22053	FBRL_CAEEL	fib-1	nucleus
		WBGene00006936	Q9U1Q4	SYV_CAEEL	glp-4	cyto
		WBGene00001840	Q18212	DX39B_CAEEL	hel-1	nucleus
		WBGene00010556	Q21215	GBLP_CAEEL	rack-1	nucleus, cyto
		WBGene00004425	P91128	RL13_CAEEL	rpl-13	nucleus, cyto
		WBGene00004428	Q27389	RL13A_CAEEL	rpl-16	cyto, nucleus
		WBGene00004431	O02639	RL19_CAEEL	rpl-19	nucleus, cyto
		WBGene00004413	Q9XVF7	RL8_CAEEL	rpl-2	nucleus, cyto
		WBGene00004432	O44480	RL18A_CAEEL	rpl-20	nucleus, cyto
		WBGene00004434	P52819	RL22_CAEEL	rpl-22	nucleus, cyto
		WBGene00004436	O01868	RL24_CAEEL	rpl-24.1	cyto, nucleus
		WBGene00004439	Q20647	R23A2_CAEEL	rpl-25.2	nucleus, cyto
		WBGene00004440	Q19869	RL26_CAEEL	rpl-26	cyto, nucleus
		WBGene00004441	P91914	RL27_CAEEL	rpl-27	nucleus, cyto
		WBGene00004449	P34662	RL35_CAEEL	rpl-35	nucleus, cyto
		WBGene00004450	P49181	RL36_CAEEL	rpl-36	cyto, nucleus
		WBGene00004418	O01802	RL7_CAEEL	rpl-7	cyto, nucleus
		WBGene00004470	P48154	RS3A_CAEEL	rps-1	nucleus, cyto
		WBGene00004483	P48150	RS14_CAEEL	rps-14	nucleus, cyto
		WBGene00004484	Q9XVP0	RS15_CAEEL	rps-15	nucleus, cyto
		WBGene00004475	Q9NEN6	RS6_CAEEL	rps-6	cyto, nucleus
		WBGene00004476	Q23312	RS7_CAEEL	rps-7	cyto, nucleus
	cellular organization
	9 proteins	WBGene00000140	Q9N4M4	ANC1_CAEEL	anc-1	cytoskeleton, nucleus, cyto, membrane
		WBGene00000301	Q94051	CAV1_CAEEL	cav-1	plasma membrane
		WBGene00009542	Q20168	COPB2_CAEEL	copb-2	plamsa membrane, vesicle
		WBGene00000962	Q19020	DYHC_CAEEL	dhc-1	cyto, cytoskeleton
		WBGene00002054	Q19286	IFB2_CAEEL	ifb-2	cyto, cytoskeleton
		WBGene00002055	O45168	IFC1_CAEEL	ifc-1	cyto, cytoskeleton
		WBGene00003515	P12844	MYO3_CAEEL	myo-3	cyto, cytoskeleton
		WBGene00011175	Q21874	YF1M_CAEEL	R09E10.5	nucleus
		WBGene00018784	Q9N4K0	MIC10_CAEEL	F54A3.5	mito
	ATPase subunits
	4 proteins	WBGene00000210	Q18803	ATPL2_CAEEL	asg-2	mito
		WBGene00006768	P30628	VPP1_CAEEL	unc-32	membrane
		WBGene00013025	Q9XW92	VATA_CAEEL	vha-13	vacuolar membrane(GO:0005774);plasma membrane(GO:0005886)
		WBGene00020507	Q22494	VATH2_CAEEL	vha-15	membrane
	muscle
	4 proteins	WBGene00001000	Q18066	DIM_CAEEL	dim-1	cyto
		WBGene00002348	P02567	MYO1_CAEEL	myo-1	cyto, cytoskeleton
		WBGene00006759	Q23551	UNC22_CAEEL	unc-22	cyto
		WBGene00006820	O01761	UNC89_CAEEL	unc-89	plasma membrane
	storage protein
	4 proteins	WBGene00006925	P55155	VIT1_CAEEL	vit-1	extra
		WBGene00006927	Q9N4J2	VIT3_CAEEL	vit-3	extra
		WBGene00006928	P18947	VIT4_CAEEL	vit-4	extra
		WBGene00006929	P06125	VIT5_CAEEL	vit-5	extra
	transport
	5 proteins	WBGene00015181	Q11073	YT45_CAEEL	B0416.5	membrane
		WBGene00000996	Q27257	DIF1_CAEEL	dif-1	mito
		WBGene00001620	Q10901	EAA1_CAEEL	glt-1	membrane
		WBGene00004302	O17915	RAN_CAEEL	ran-1	nucleus, cyto
		WBGene00010780	P34519	TXTP_CAEEL	K11H3.3	mito
	extracellular matrix
	5 proteins	WBGene00002264	P36573	LEC1_CAEEL	lec-1	extra
		WBGene00002280	P17140	CO4A2_CAEEL	let-2	extra, membrane
		WBGene00002271	Q09610	LEC8_CAEEL	lec-8	extra, cyto, membrane
		WBGene00016913	Q18823	LAM2_CAEEL	lam-2	membrane, extra
		WBGene00000251	Q09457	BLI1_CAEEL	bli-1	extra
	others
	4 proteins	WBGene00018145	O44400	F37C4_CAEEL	F37C4.5	unknown
		WBGene00009897	Q20616	SKPO1_CAEEL	skpo-1	extra
		WBGene00016194	Q09475	YP93_CAEEL	C23H8.3	nucleus
		WBGene00022793	P34669	OST3_CAEEL	ZK686.3	plasma membran
intersection iHg & H2O
(57 proteins)
	protein folding, proteolysis, stress response
	1 proteins	WBGene00002005	P09446	HSP7A_CAEEL	hsp-1	cyto
	metabolic processes
	10 proteins	WBGene00000041	P34455	ACON_CAEEL	aco-2	cyto
		WBGene00017166	P46563	ALF2_CAEEL	aldo-2	cyto
		WBGene00019322	P27604	SAHH_CAEEL	ahcy-1	cyto
		WBGene00018519	Q10454	KARG1_CAEEL	F46H5.3	unknown
		WBGene00000833	P34575	CISY_CAEEL	cts-1	mito
		WBGene00000114	P52713	MMSA_CAEEL	alh-8	mito
		WBGene00015391	Q09508	SDHA_CAEEL	sdha-1	mito
		WBGene00017121	P19974	CYC21_CAEEL	cyc-2.1	mito
		WBGene00001564	Q10663	GCP_CAEEL	icl-1	mito
		WBGene00003162	O02640	MDHM_CAEEL	mdh-2	cyto
	translation, rRNA metabolic process
	22 proteins	WBGene00004472	P48152	RS3_CAEEL	rps-3	nucleus, cyto
		WBGene00004424	P61866	RL12_CAEEL	rpl-12	nucleus, cyto
		WBGene00004422	Q94300	RL11_CAEEL	rpl-11.1	nucleus, cyto
		WBGene00004473	Q9N3X2	RS4_CAEEL	rps-4	nucleus, cyto
		WBGene00004416	P49405	RL5_CAEEL	rpl-5	nucleus, cyto
		WBGene00004419	Q966C6	RL7A_CAEEL	rpl-7A	nucleus, cyto
		WBGene00004412	Q9N4I4	RL10A_CAEEL	rpl-1	nucleus, cyto
		WBGene00004421	Q09533	RL10_CAEEL	rpl-10	nucleus, cyto
		WBGene00004435	P48158	RL23_CAEEL	rpl-23	nucleus, cyto
		WBGene00004477	P48156	RS8_CAEEL	rps-8	nucleus, cyto
		WBGene00001167	P29691	EF2_CAEEL	eef-2	cyto
		WBGene00004469	P46769	RSSA_CAEEL	rps-0	nucleus, cyto
		WBGene00004414	P50880	RL3_CAEEL	rpl-3	nucleus, cyto
		WBGene00004417	P47991	RL6_CAEEL	rpl-6	nucleus, cyto
		WBGene00004471	P51403	RS2_CAEEL	rps-2	nucleus, cyto
		WBGene00004430	O45946	RL18_CAEEL	rpl-18	nucleus, cyto
		WBGene00004496	Q9TXP0	RS27_CAEEL	rps-27	nucleus, cyto
		WBGene00004495	O45499	RS26_CAEEL	rps-26	nucleus, cyto
		WBGene00004415	O02056	RL4_CAEEL	rpl-4	nucleus, cyto
		WBGene00004485	Q22054	RS16_CAEEL	rps-16	nucleus, cyto
		WBGene00004474	P49041	RS5_CAEEL	rps-5	nucleus, cyto
		WBGene00004490	P49197	RS21_CAEEL	rps-21	nucleus, cyto
	chromatin organization, cellular component organization
	9 proteins	WBGene00001875	P62784	H4_CAEEL	his-67	nucleus
		WBGene00006537	P52275	TBB2_CAEEL	tbb-2	cyto, cytoskeleton
		WBGene00003920	P41932	14331_CAEEL	par-5
		WBGene00019947	Q27511	H2AV_CAEEL	htz-1	nucleus
		WBGene00006529	P34690	TBA2_CAEEL	tba-2	cyto, cytoskeleton
		WBGene00003482	P34576	MUA3_CAEEL	mua-3	membrane
		WBGene00002056	Q21067	IFC2_CAEEL	ifc-2	cyto, cytoskeleton
		WBGene00003371	P53014	MLE_CAEEL	mlc-3	cyto, cytoskeleton
		WBGene00003052	Q21443	LMN1_CAEEL	lmn-1	nucleus
	muscle
	3 proteins	WBGene00006754	P10567	MYSP_CAEEL	unc-15	cyto
		WBGene00006789	P02566	MYO4_CAEEL	unc-54	cyto
		WBGene00006787	Q06561	UNC52_CAEEL	unc-52	membrane
	transport
	3 proteins	WBGene00008505	P40614	MPCP_CAEEL	F01G4.6	mito
		WBGene00011561	Q22288	TTR15_CAEEL	ttr-15	extra
		WBGene00011867	P34574	CLH_CAEEL	chc-1	membrane
	storage protein
	2 proteins	WBGene00006926	P05690	VIT2_CAEEL	vit-2	extra
		WBGene00006930	P18948	VIT6_CAEEL	vit-6	extra
	ATPase subunits
	4 proteins	WBGene00006921	Q19626	VATB_CAEEL	vha-12	unknown
		WBGene00000229	P46561	ATPB_CAEEL	atp-2	mito
		WBGene00011273	Q22021	ATPK_CAEEL	R53.4	mito
		WBGene00013025	Q9XW92	VATA_CAEEL	vha-13	plasma membrane
	others
	3 proteins	WBGene00003497	Q21281	MUP4_CAEEL	mup-4	cytoskeleton, plasma membrane, cyto
		WBGene00010790	Q17334	ADH1_CAEEL	sodh-1	cytoskeleton, plasma membrane, cyto
		WBGene00001328	Q21313	EPI1_CAEEL	epi-1	membrane
H2O
(2 proteins)
	protein folding, proteolysis, stress response
	1 proteins	WBGene00000883	P52015	CYP7_CAEEL	cyn-7	cyto, membrane
	ATPase subunits
	1 proteins	WBGene00006911	C0HLB3	VATL2_CAEEL	vha-2	membrane

### Sheet: S4_comparative_MS_analysis
data set from David et al., 2010 compared to Reis-Rodrigues et al., 2012 and this study
insoluble proteins in aged gon-2(-) and fem-1(-)
Table S1 grey higlighted in David et al., 2010
orange = GO group protein folding, proteolysis, stress response
		WormBase ID	UniProtKB ID	Gene Name	Reis-Rodrigues et al., 2012 and this study	Reis-Rodrigues et al., 2012	this study age-specific aggregome
	1	WBGene00000041	P34455	aco-2	x
	1	WBGene00000377	P41988	cct-1	x
	1	WBGene00000381	P46550	cct-6	x
	1	WBGene00007352	P54811	cdc-48.1	x
	1	WBGene00000479	Q95YF3	cgh-1	x
	1	WBGene00016084	Q18143	cht-3	x
	1	WBGene00000883	P52015	cyn-7	x
	1	WBGene00000915	Q18688	daf-21	x
	1	WBGene00009187	Q93615	F27D4.1	x
	1	WBGene00001503	O17214	fum-1	x
	1	WBGene00001840	Q18212	hel-1	x
	1	WBGene00002010	P11141	hsp-6	x
	1	WBGene00002054	Q19286	ifb-2	x
	1	WBGene00002056	Q21067	ifc-2	x
	1	WBGene00003989	Q9XW16	pfn-1	x
	1	WBGene00004431	O02639	rpl-19	x
	1	WBGene00004414	P50880	rpl-3	x
	1	WBGene00004418	O01802	rpl-7	x
	1	WBGene00004484	Q9XVP0	rps-15	x
	1	WBGene00004798	Q20363	sip-1	x
	1	WBGene00018963	P98080	ucr-1	x
	1	WBGene00006929	P06125	vit-5	x
	1	WBGene00017125	Q19057	acdh-12		1
	1	WBGene00020812	Q22781	acdh-7		x
	1	WBGene00016630	Q18599	acer-1		x
	1	WBGene00007150	P90731	acly-2		x
	1	WBGene00018152	Q20121	acs-4		x
	1	WBGene00015125	P34255	B0303.3		x
	1	WBGene00007196	O45227	B0513.4		x
	1	WBGene00044773	Q27GT6	C08A9.10		x
	1	WBGene00016534	Q18529	C39D10.7		x
	1	WBGene00012484	Q9XW17	car-1		x
	1	WBGene00010351	O45599	cbd-1		x
	1	WBGene00018782	Q9N4J8	cct-3		x
	1	WBGene00000379	P47208	cct-4		x
	1	WBGene00020391	Q9TZS5	cct-7		x
	1	WBGene00021934	Q9N358	cct-8		x
	1	WBGene00000465	Q17802	cpg-1		x
	1	WBGene00000779	O01542	cpn-3		x
	1	WBGene00000877	P52009	cyn-1		x
	1	WBGene00008377	Q18943	D1054.10		x
	1	WBGene00009082	Q19749	dlat-1		x
	1	WBGene00001094	Q03577	drs-1		x
	1	WBGene00020347	Q9BIC3	ech-1.2		x
	1	WBGene00001153	Q09603	ech-4		x
	1	WBGene00001167	P29691	eft-2		x
	1	WBGene00021351	Q9BKU3	eif-2alpha		x
	1	WBGene00001336	O62431	ers-1		x
	1	WBGene00021697	B3CJ34	gcn-1		x
	1	WBGene00009035	Q19699	gfat-2		x
	1	WBGene00001598	P34689	glh-1		x
	1	WBGene00001606	Q9XVU2	gln-5		x
	1	WBGene00001607	O02225	gln-6		x
	1	WBGene00001749	P10299	gst-1		x
	1	WBGene00001875	P62784	his-1		x
	1	WBGene00002005	P09446	hsp-1		x
	1	WBGene00002025	P50140	hsp-60		x
	1	WBGene00002183	Q22100	kat-1		x
	1	WBGene00003096	O16202	lys-7	Q9U296	x
	1	WBGene00003157	Q21902	mcm-5		x
	1	WBGene00003159	O16297	mcm-7		x
	1	WBGene00012983	Q9U296	men-1		x
	1	WBGene00003815	Q19722	nrs-1		x
	1	WBGene00015814	Q18040	oatr-1		x
	1	WBGene00003901	Q09543	paa-1		x
	1	WBGene00003920	P41932	par-5		x
	1	WBGene00015413	O44451	pdhb-1		x
	1	WBGene00016636	O44145	perm-2		x
	1	WBGene00016638	O44144	perm-4		x
	1	WBGene00004046	Q94230	plp-1		x
	1	WBGene00006434	A8DYR6	prdx-2		x
	1	WBGene00011110	Q21824	prdx-3		x
	1	WBGene00008412	P90788	pyc-1		x
	1	WBGene00004302	O17915	ran-1		x
	1	WBGene00004373	Q86S80	rme-1		x
	1	WBGene00004391	Q03604	rnr-1		x
	1	WBGene00004421	Q09533	rpl-10		x
	1	WBGene00004429	Q9BL19	rpl-17		x
	1	WBGene00004435	P48158	rpl-23		x
	1	WBGene00004436	O01868	rpl-24.1		x
	1	WBGene00004445	Q9U332	rpl-31		x
	1	WBGene00004415	O02056	rpl-4		x
	1	WBGene00004419	Q966C6	rpl-7A/rpl-8		x
	1	WBGene00004486	O01692	rps-17		x
	1	WBGene00004489	Q8WQA8	rps-20		x
	1	WBGene00004492	Q19877	rps-23		x
	1	WBGene00004472	P48152	rps-3		x
	1	WBGene00004474	P49041	rps-5		x
	1	WBGene00004501	Q18787	rpt-1		x
	1	WBGene00004502	O16368	rpt-2		x
	1	WBGene00004504	O17071	rpt-4		x
	1	WBGene00004679	Q19825	rrt-1		x
	1	WBGene00016392	O44954	sdha-2		x
	1	WBGene00009897	Q20616	skpo-1		x
	1	WBGene00017759	O02642	sucl-2		x
	1	WBGene00012344	P91917	tag-210		x
	1	WBGene00006439	O45865	tag-61		x
	1	WBGene00019322	P27604	tba-2		x
	1	WBGene00009122	Q93573	tct-1		x
	1	WBGene00020383	O02161	tim-44		x
	1	WBGene00006626	Q19328	tsn-1		x
	1	WBGene00010539	P34500	ttr-2		x
	1	WBGene00006699	C1P636	uba-1		x
	1	WBGene00021005	O01780	ule-1		x
	1	WBGene00045038	Q067X2	ule-2		x
	1	WBGene00008378	Q18947	ule-3		x
	1	WBGene00006787	B6VQ97	unc-52		x
	1	WBGene00006926	P05690	vit-2		x
	1	WBGene00006928	P18947	vit-4		x
	1	WBGene00006930	P18948	vit-6		x
	1	WBGene00006936	Q9U1Q4	vrs-2		x
	1	WBGene00012557	Q9XWU9	Y37D8A.19		x
	1	WBGene00021355	Q6AW03	Y37E3.17		x
	1	WBGene00021350	Q9BKU5	Y37E3.8		x
	1	WBGene00013391	Q9XWT5	Y62H9A.3		x
	1	WBGene00013393	Q9XWS6	Y62H9A.5		x
	1	WBGene00013867	Q23258	ZC373.2		x
	1	WBGene00000140	Q6IMP3	anc-1			x
	1	WBGene00001000	Q18066	dim-1			x
	1	WBGene00001209	P34339	egl-45			x
	1	WBGene00001423	Q22053	fib-1			x
	1	WBGene00001502	Q95ZT1	ftt-2			x
	1	WBGene00002007	P27420	hsp-3			x
	1	WBGene00022042	Q86S66	icd-2			x
	1	WBGene00002053	Q19289	ifb-1			x
	1	WBGene00002264	O45904	lec-1			x
	1	WBGene00003052	Q21443	lmn-1			x
	1	WBGene00003485	O02365	mua-6			x
	1	WBGene00003925	Q95005	pas-4			x
	1	WBGene00003962	Q17967	pdi-1			x
	1	WBGene00004015	P50093	phb-2			x
	1	WBGene00004304	Q18211	ran-3			x
	1	WBGene00004424	P61866	rpl-12			x
	1	WBGene00004430	O45946	rpl-18			x
	1	WBGene00004439	Q20647	rpl-25.2			x
	1	WBGene00004417	P47991	rpl-6			x
	1	WBGene00020588	O01615	T19H12.2			x
	1	WBGene00013025	Q9XW92	vha-13			x
	1	WBGene00006927	Q9N4J2	vit-3			x
	1	WBGene00012878	O45941	Y45F10C.2			x
	1	WBGene00013894	Q27535	ZC434.8			x
	1	WBGene00006512	Q19554	abcf-1
	1	WBGene00018339	Q20306	abcf-3
	1	WBGene00000100	Q8MQC7	ajm-1
	1	WBGene00000107	Q20780	alh-1
	1	WBGene00001132	Q17878	alp-1
	1	WBGene00007010	P34552	alx-1
	1	WBGene00000197	O01541	ars-2
	1	WBGene00000217	Q21966	asp-4
	1	WBGene00007155	Q9XU45	B0379.1
	1	WBGene00015282	Q17539	C01B10.8
	1	WBGene00007235	Q93168	C01G10.8
	1	WBGene00007295	Q17625	C04C11.1
	1	WBGene00007458	O62053	C08F11.11
	1	WBGene00015671	O16319	C10B5.3
	1	WBGene00015683	Q94162	C10G8.4
	1	WBGene00015780	B3WFT8	C14F11.4
	1	WBGene00015954	Q18074	C18B2.3
	1	WBGene00007762	Q18244	C27B7.5
	1	WBGene00016194	Q09475	C28H8.3
	1	WBGene00016250	Q05036	C30C11.4
	1	WBGene00007927	Q18421	C34C12.8
	1	WBGene00016493	O01504	C37A2.7
	1	WBGene00016568	Q3Y403	C41G11.1
	1	WBGene00008089	A4UVK2	C44C10.9
	1	WBGene00008113	Q9U3M0	C46C2.5
	1	WBGene00016722	O02141	C46G7.2
	1	WBGene00016781	O16226	C49G7.3
	1	WBGene00016893	Q18805	C53B7.2
	1	WBGene00000294	Q95YA9	cas-1
	1	WBGene00000380	P47209	cct-5
	1	WBGene00008053	P54812	cdc-48.2
	1	WBGene00000473	P91306	cey-2
	1	WBGene00000474	P91398	cey-3
	1	WBGene00000475	Q9XTJ6	cey-4
	1	WBGene00000535	Q9TYY2	cpi-1
	1	WBGene00000777	Q93713	cpn-1
	1	WBGene00000800	O76618	crs-1
	1	WBGene00000802	P27798	crt-1
	1	WBGene00000815	Q9N425	csn-3
	1	WBGene00017641	Q19645	csr-1
	1	WBGene00000830	O61235	ctl-1
	1	WBGene00000879	P52011	cyn-3
	1	WBGene00016995	P53585	D1005.1
	1	WBGene00044080	B1Q273	D1086.10
	1	WBGene00017075	Q19007	D2096.8
	1	WBGene00000942	P19826	deb-1
	1	WBGene00000991	Q21481	dhs-28
	1	WBGene00000970	Q09979	dhs-6
	1	WBGene00015184	P90994	djr-1.1
	1	WBGene00010888	Q21557	dlc-2
	1	WBGene00001006	Q18165	dlg-1
	1	WBGene00001093	Q8WQC9	drp-1
	1	WBGene00010609	O01934	dut-1
	1	WBGene00018051	Q09EF5	dyf-14
	1	WBGene00001130	P39055	dyn-1
	1	WBGene00017127	Q19063	E04F6.8
	1	WBGene00001137	P90735	eat-6
	1	WBGene00012156	Q9XXA2	ebp-2
	1	WBGene00001225	Q9XWI6	eif-3.B
	1	WBGene00001230	Q19706	eif-3.G
	1	WBGene00011884	Q27527	enol-1
	1	WBGene00001328	C1P640	epi-1
	1	WBGene00001330	Q6IZD4	eps-8
	1	WBGene00001333	P91015	erm-1
	1	WBGene00001337	Q23315	ers-2
	1	WBGene00017166	P46563	F01F1.12
	1	WBGene00008506	O17759	F01G10.1
	1	WBGene00008514	P34385	F02A9.4
	1	WBGene00008546	Q19130	F07A11.2
	1	WBGene00008920	P54412	F17C11.9
	1	WBGene00017541	O61522	F17E9.4
	1	WBGene00008975	Q93535	F20D1.3
	1	WBGene00017657	Q19663	F21C10.7
	1	WBGene00009006	Q19680	F21D5.1
	1	WBGene00017778	B3GWA1	F25B5.7
	1	WBGene00009119	Q93576	F25H2.5
	1	WBGene00009126	B7WNA0	F25H5.3
	1	WBGene00017816	P91277	F26B1.2
	1	WBGene00009158	P90850	F26E4.3
	1	WBGene00009259	Q6A2D2	F29G6.3
	1	WBGene00017984	O16294	F32D1.5
	1	WBGene00009445	Q20058	F35G12.12
	1	WBGene00018350	Q20330	F42C5.10
	1	WBGene00009952	O45552	F53A2.7
	1	WBGene00018744	Q20711	F53B3.6
	1	WBGene00018832	P34446	F54F2.1
	1	WBGene00010065	Q20790	F54F7.3
	1	WBGene00018846	P34460	F54H12.6
	1	WBGene00010084	O17891	F55B11.2
	1	WBGene00010085	O17893	F55B11.3
	1	WBGene00010086	O17890	F55B11.4
	1	WBGene00018991	Q8MXF1	F56F11.4
	1	WBGene00010234	Q93809	F58B3.9
	1	WBGene00019064	Q21000	F58G4.1
	1	WBGene00001385	P34382	far-1
	1	WBGene00001386	P34383	far-2
	1	WBGene00001431	O45418	fkb-6
	1	WBGene00001488	O18673	frm-1
	1	WBGene00001502	Q20655	ftt-2
	1	WBGene00001572	Q21482	gei-15
	1	WBGene00001573	Q8MPW4	gei-16
	1	WBGene00001573	Q8MPW6	gei-16
	1	WBGene00001573	Q8MPW7	gei-16
	1	WBGene00001573	Q95QA7	gei-16
	1	WBGene00001573	Q95QA8	gei-16
	1	WBGene00001595	Q17339	gld-1
	1	WBGene00001684	P17329	gpd-2
	1	WBGene00001744	Q10039	grs-1
	1	WBGene00001755	P91253	gst-7
	1	WBGene00001829	O76447	hcp-1
	1	WBGene00001860	O01789	him-1
	1	WBGene00001885	P04255	his-11
	1	WBGene00002000	Q9NLD1	hrp-2
	1	WBGene00002015	P34696	hsp-16.1
	1	WBGene00002019	P02513	hsp-16.48
	1	WBGene00002021	Q20660	hsp-17
	1	WBGene00002023	Q17849	hsp-25
	1	WBGene00002008	P20163	hsp-4
	1	WBGene00002024	Q17992	hsp-43
	1	WBGene00002050	Q0G822	ifa-1
	1	WBGene00002051	Q21065	ifa-3
	1	WBGene00002052	P90900	ifa-4
	1	WBGene00002057	Q86DC6	ifd-1
	1	WBGene00002058	Q19782	ifd-2
	1	WBGene00002061	O61955	ife-3
	1	WBGene00002066	B5BM23	ifg-1
	1	WBGene00002067	Q09501	ifp-1
	1	WBGene00002073	P91276	ima-2
	1	WBGene00010440	O62289	JC8.8
	1	WBGene00010627	Q21276	K07C5.4
	1	WBGene00019492	Q21284	K07E3.4
	1	WBGene00010664	Q9XUT0	K08E3.4
	1	WBGene00010665	Q69Z13	K08E3.5
	1	WBGene00010677	Q21351	K08F4.2
	1	WBGene00010785	Q23670	K12D12.1
	1	WBGene00004130	A7DT47	ketn-1
	1	WBGene00002202	P42168	kin-19
	1	WBGene00002238	Q22099	krs-1
	1	WBGene00002247	O44565	lam-1
	1	WBGene00016913	Q18823	lam-2
	1	WBGene00020097	Q21992	larp-1
	1	WBGene00002254	Q20224	lbp-2
	1	WBGene00021486	Q3LFN1	lbp-9
	1	WBGene00002274	Q94215	lec-11
	1	WBGene00002265	Q20684	lec-2
	1	WBGene00002266	Q09581	lec-3
	1	WBGene00002267	Q18625	lec-4
	1	WBGene00002268	Q23426	lec-5
	1	WBGene00002348	P02567	let-75
	1	WBGene00002363	Q27498	let-92
	1	WBGene00002978	Q22866	lev-11
	1	WBGene00022500	Q23081	lfi-1
	1	WBGene00022500	Q7JNN3	lfi-1
	1	WBGene00017904	Q8MNT0	lim-8
	1	WBGene00003036	P90916	lin-53
	1	WBGene00010794	O17953	LLC1.3
	1	WBGene00003073	Q09996	lrs-1
	1	WBGene00003090	O62415	lys-1
	1	WBGene00003097	Q09975	lys-8
	1	WBGene00010896	Q21568	M28.5
	1	WBGene00010908	Q21605	M88.5
	1	WBGene00003129	Q965Y1	map-1
	1	WBGene00003153	B7CED8	mca-3
	1	WBGene00003154	Q9XXI9	mcm-2
	1	WBGene00003155	Q9XVR7	mcm-3
	1	WBGene00003158	P34647	mcm-6
	1	WBGene00007024	A8WHP8	mdt-28
	1	WBGene00003415	Q20970	mrs-1
	1	WBGene00003514	P12845	myo-2
	1	deleted	A8WFI8	N/A
	1	deleted	A8WJD0	N/A
	1	WBGene00000818	C5VUK2	csn-6
	1	WBGene00000273	Q17322	brp-1
	1	WBGene00001427	Q27462	fkb-2
	1	WBGene00016995	Q2Q3C7	acly-1
	1	WBGene00006876	Q86NF7	vab-10
	1	WBGene00003931	Q9NG00	pat-4
	1	WBGene00003553	Q93243	nas-37
	1	WBGene00008218	O17687	nasp-2
	1	WBGene00003776	Q20641	nmy-1
	1	WBGene00003777	Q19658	nmy-2
	1	WBGene00019940	Q5WRT8	npp-21
	1	WBGene00003795	Q21021	npp-9
	1	WBGene00003864	Q17877	oma-1
	1	WBGene00003926	Q95008	pas-5
	1	WBGene00003930	Q27874	pat-3
	1	WBGene00003932	O16785	pat-6
	1	WBGene00018701	Q20676	pccb-1
	1	WBGene00003964	O17908	pdi-3
	1	WBGene00003981	Q19573	pes-8
	1	WBGene00004014	Q9BKU4	phb-1
	1	WBGene00004075	Q9XTG9	pod-1
	1	WBGene00016498	O76840	ppn-1
	1	WBGene00004112	O02143	pqn-22
	1	WBGene00004119	Q19662	pqn-31
	1	WBGene00004189	Q22620	prs-1
	1	WBGene00004203	Q9U2W6	psa-1
	1	WBGene00011038	Q21763	R05H5.3
	1	WBGene00011128	Q93934	R07H5.8
	1	WBGene00019983	O16259	R09E12.3
	1	WBGene00014826	A5Z2W3	R13H4.2
	1	WBGene00004271	Q23146	rab-7
	1	WBGene00004305	Q21735	ran-4
	1	WBGene00004357	Q22038	rho-1
	1	WBGene00004374	O44191	rme-2
	1	WBGene00017546	Q19537	rpa-1
	1	WBGene00004425	P91128	rpl-13
	1	WBGene00004426	Q9XVE9	rpl-14
	1	WBGene00004427	P91374	rpl-15
	1	WBGene00004428	Q27389	rpl-16
	1	WBGene00004432	O44480	rpl-20
	1	WBGene00004433	P34334	rpl-21
	1	WBGene00004440	Q19869	rpl-26
	1	WBGene00004441	P91914	rpl-27
	1	WBGene00004444	Q9XWS4	rpl-30
	1	WBGene00004446	B7WN95	rpl-32
	1	WBGene00004447	P49180	rpl-33
	1	WBGene00004448	A3QMC5	rpl-34
	1	WBGene00004449	P34662	rpl-35
	1	WBGene00004452	O17570	rpl-38
	1	WBGene00004454	P48166	rpl-41
	1	WBGene00004416	P49405	rpl-5
	1	WBGene00004458	Q9GZH5	rpn-1
	1	WBGene00004467	O76577	rpn-11
	1	WBGene00004459	Q18115	rpn-2
	1	WBGene00004460	Q04908	rpn-3
	1	WBGene00004462	Q20938	rpn-6
	1	WBGene00004463	Q20585	rpn-7
	1	WBGene00004464	O61792	rpn-8
	1	WBGene00004479	O01869	rps-10
	1	WBGene00004482	P51404	rps-13
	1	WBGene00004487	O18240	rps-18
	1	WBGene00004488	O18650	rps-19
	1	WBGene00004490	P49197	rps-21
	1	WBGene00004493	Q1XFY9	rps-24
	1	WBGene00004494	P52821	rps-25
	1	WBGene00004475	Q9NEN6	rps-6
	1	WBGene00004477	P48156	rps-8
	1	WBGene00004503	P46502	rpt-3
	1	WBGene00004506	Q9XTT9	rpt-6
	1	WBGene00007784	O17607	ruvb-1
	1	WBGene00015391	Q09508	sdha-1
	1	WBGene00019893	Q21746	sgt-1
	1	WBGene00004855	O02425	sma-1
	1	WBGene00004873	B2FDA8	smc-3
	1	WBGene00004951	Q21408	spc-1
	1	WBGene00004955	P91349	spd-5
	1	WBGene00005663	Q18678	srs-2
	1	WBGene00006063	A7LPC8	sto-1
	1	WBGene00011480	Q22235	T05E11.3
	1	WBGene00020269	O16520	T05H4.6a
	1	WBGene00011522	Q22248	T06D8.1
	1	WBGene00011560	Q22290	T07C4.3
	1	WBGene00011629	Q8T3D2	T08G11.1
	1	WBGene00011735	O45786	T12D8.8
	1	WBGene00020511	Q22505	T14G11.3
	1	WBGene00011889	P47207	T21B10.7
	1	WBGene00020682	Q9GZH3	T22D1.3
	1	WBGene00020732	O17338	T23E7.2
	1	WBGene00020732	Q9TXR9	T23E7.2
	1	WBGene00011953	P49596	T23F11.1
	1	WBGene00020808	Q23050	T25F10.6
	1	WBGene00006508	Q95ZL4	tag-163
	1	WBGene00006408	Q22508	tag-18
	1	WBGene00007555	Q17949	tag-242
	1	WBGene00015061	Q09221	tag-308
	1	WBGene00018374	Q1XFY2	tag-343
	1	WBGene00006460	A8WHR6	tag-93
	1	WBGene00010094	Q20819	tsfm-1
	1	WBGene00006697	P90978	uaf-1
	1	WBGene00006713	Q21633	ubc-18
	1	WBGene00006706	Q95017	ubc-9
	1	WBGene00006725	P37165	ubl-1
	1	WBGene00006727	P14792	ubq-1
	1	WBGene00006836	Q18685	unc-112
	1	WBGene00006840	P34540	unc-116
	1	WBGene00006780	Q17489	unc-44
	1	WBGene00006794	Q07750	unc-60
	1	WBGene00006803	Q95ZL8	unc-70
	1	WBGene00006820	O01761	unc-89
	1	WBGene00006824	Q9NEZ5	unc-95
	1	WBGene00006826	P50464	unc-97
	1	WBGene00006856	Q17361	usp-14
	1	WBGene00006876	Q6EUT7	vab-10
	1	WBGene00006876	Q7K7B6	vab-10
	1	WBGene00006917	Q95X44	vha-8
	1	WBGene00006924	O16646	vig-1
	1	WBGene00006925	P55155	vit-1
	1	WBGene00006926	A7LPD7	vit-2
	1	WBGene00020915	O45012	nol-58
	1	WBGene00012185	O62390	W01F3.2
	1	WBGene00002247	Q7YZM5	lam-1
	1	WBGene00021048	Q23179	W05H9.1
	1	WBGene00021088	Q9N5B3	W08E12.7
	1	WBGene00012354	Q9U329	cox-4
	1	WBGene00012468	Q9XXH7	Y17G7B.17
	1	WBGene00021263	Q9BKX4	Y22D7AR.10
	1	WBGene00021305	Q9BPN5	zig-11
	1	WBGene00012768	Q9U2H9	eef-1B.2
	1	WBGene00012812	B7FAR9	Y43F8B.1
	1	WBGene00012880	O45944	Y45F10C.4
	1	WBGene00013008	B7WNB3	clec-146
	1	WBGene00021686	Q9BL15	nsun-2
	1	WBGene00013077	Q9XXR4	ttr-24
	1	WBGene00021800	Q9N3H3	nduf-9
	1	WBGene00021826	Q9N2K6	txl-1
	1	WBGene00013209	Q9XWH0	bub-3
	1	WBGene00021943	Q9N350	Y55F3BR.6
	1	WBGene00013297	O18224	Y57G11B.5
	1	WBGene00013340	Q9GRZ9	tcc-1
	1	WBGene00022042	Q86S66	icd-2			1
	1	deletd	Q9TYW4
	1	WBGene00022048	U4PBJ9	fln-1
	1	deletd	Q22860
	1	WBGene00006771	G5EGK1	tln-1
	1	WBGene00022599	Q23280	daf-41
	1	WBGene00014207	Q23385	ZK1058.9
	1	WBGene00014098	Q23629	ogdh-2
	1	WBGene00006994	O61442	zyg-9
	461				22	95	24

### Sheet: S5_comparative_MS_analysis
data set from Reis-Rodrigues et al., 2012 compared to David et al., 2010 and this study
insoluble proteins in aged [TJ1060 spe-9(hc88)l: fer-15(b26)II]
Supplemental Table 1 Reis-Rodrigues et al., 2012
orange = GO group protein folding, proteolysis, stress response
		WormBase ID	UniProtKB ID	Gene Name	David et al., 2010 and this study	David et al., 2010	this study age-specific aggregome
	1	WBGene00000041	P34455	aco-2	x
	1	WBGene00000377	P41988	cct-1	x
	1	WBGene00000381	P46550	cct-6	x
	1	WBGene00007352	P54811	cdc-48.1	x
	1	WBGene00000479	Q95YF3	cgh-1	x
	1	WBGene00016084	Q18143	cht-3	x
	1	WBGene00000883	P52015	cyn-7	x
	1	WBGene00000915	Q18688	daf-21	x
	1	WBGene00009187	Q93615	F27D4.1	x
	1	WBGene00001503	O17214	fum-1	x
	1	WBGene00001840	Q18212	hel-1	x
	1	WBGene00002010	P11141	hsp-6	x
	1	WBGene00002054	Q19286	ifb-2	x
	1	WBGene00002056	Q21067	ifc-2	x
	1	WBGene00003989	Q9XW16	pfn-1	x
	1	WBGene00004431	O02639	rpl-19	x
	1	WBGene00004414	P50880	rpl-3	x
	1	WBGene00004418	O01802	rpl-7	x
	1	WBGene00004484	Q9XVP0	rps-15	x
	1	WBGene00004798	Q20363	sip-1	x
	1	WBGene00018963	P98080	ucr-1	x
	1	WBGene00006929	P06125	vit-5	x
	1	WBGene00017125	Q19057	acdh-12		x
	1	WBGene00020812	Q22781	acdh-7		x
	1	WBGene00016630	Q18599	acer-1		x
	1	WBGene00007150	P90731	acly-2		x
	1	WBGene00018152	Q20121	acs-4		x
	1	WBGene00015125	P34255	B0303.3		x
	1	WBGene00007196	O45227	B0513.4		x
	1	WBGene00044773	Q27GT6	C08A9.10		x
	1	WBGene00016534	Q18529	C39D10.7		x
	1	WBGene00012484	Q9XW17	car-1		x
	1	WBGene00010351	O45599	cbd-1		x
	1	WBGene00018782	Q9N4J8	cct-3		x
	1	WBGene00000379	P47208	cct-4		x
	1	WBGene00020391	Q9TZS5	cct-7		x
	1	WBGene00021934	Q9N358	cct-8		x
	1	WBGene00000465	Q17802	cpg-1		x
	1	WBGene00000779	O01542	cpn-3		x
	1	WBGene00000877	P52009	cyn-1		x
	1	WBGene00008377	Q18943	D1054.10		x
	1	WBGene00009082	Q19749	dlat-1		x
	1	WBGene00001094	Q03577	drs-1		x
	1	WBGene00020347	Q9BIC3	ech-1.2		x
	1	WBGene00001153	Q09603	ech-4		x
	1	WBGene00001167	P29691	eft-2		x
	1	WBGene00021351	Q9BKU3	eif-2alpha		x
	1	WBGene00001336	O62431	ers-1		x
	1	WBGene00021697	B3CJ34	gcn-1		x
	1	WBGene00009035	Q19699	gfat-2		x
	1	WBGene00001598	P34689	glh-1		x
	1	WBGene00001606	Q9XVU2	gln-5		x
	1	WBGene00001607	O02225	gln-6		x
	1	WBGene00001749	P10299	gst-1		x
	1	WBGene00001875	P62784	his-1		x
	1	WBGene00002005	P09446	hsp-1		x
	1	WBGene00002025	P50140	hsp-60		x
	1	WBGene00002183	Q22100	kat-1		x
	1	WBGene00003096	O16202	lys-7		x
	1	WBGene00003157	Q21902	mcm-5		x
	1	WBGene00003159	O16297	mcm-7		x
	1	WBGene00012983	Q9U296	men-1		x
	1	WBGene00014202	Q23381	mmcm-1		x
	1	WBGene00003815	Q19722	nrs-1		x
	1	WBGene00015814	Q18040	oatr-1		x
	1	WBGene00003901	Q09543	paa-1		x
	1	WBGene00003920	P41932	par-5		x
	1	WBGene00015413	O44451	pdhb-1		x
	1	WBGene00016636	O44145	perm-2		x
	1	WBGene00016638	O44144	perm-4		x
	1	WBGene00004046	Q94230	plp-1		x
	1	WBGene00006434	A8DYR6	prdx-2		x
	1	WBGene00011110	Q21824	prdx-3		x
	1	WBGene00008412	P90788	pyc-1		x
	1	WBGene00004302	O17915	ran-1		x
	1	WBGene00004373	Q86S80	rme-1		x
	1	WBGene00004391	Q03604	rnr-1		x
	1	WBGene00004421	Q09533	rpl-10		x
	1	WBGene00004429	Q9BL19	rpl-17		x
	1	WBGene00004435	P48158	rpl-23		x
	1	WBGene00004436	O01868	rpl-24.1		x
	1	WBGene00004445	Q9U332	rpl-31		x
	1	WBGene00004415	O02056	rpl-4		x
	1	WBGene00004419	Q966C6	rpl-7A/rpl-8		x
	1	WBGene00004486	O01692	rps-17		x
	1	WBGene00004489	Q8WQA8	rps-20		x
	1	WBGene00004492	Q19877	rps-23		x
	1	WBGene00004472	P48152	rps-3		x
	1	WBGene00004474	P49041	rps-5		x
	1	WBGene00004501	Q18787	rpt-1		x
	1	WBGene00004502	O16368	rpt-2		x
	1	WBGene00004504	O17071	rpt-4		x
	1	WBGene00004679	Q19825	rrt-1		x
	1	WBGene00016392	O44954	sdha-2		x
	1	WBGene00009897	Q20616	skpo-1		x
	1	WBGene00017759	O02642	sucl-2		x
	1	WBGene00012344	P91917	tag-210		x
	1	WBGene00006439	O45865	tag-61		x
	1	WBGene00019322	P27604	tba-2		x
	1	WBGene00009122	Q93573	tct-1		x
	1	WBGene00020383	O02161	tim-44		x
	1	WBGene00006626	Q19328	tsn-1		x
	1	WBGene00010539	P34500	ttr-2		x
	1	WBGene00006699	C1P636	uba-1		x
	1	WBGene00021005	O01780	ule-1		x
	1	WBGene00045038	Q067X2	ule-2		x
	1	WBGene00008378	Q18947	ule-3		x
	1	WBGene00006787	B6VQ97	unc-52		x
	1	WBGene00006926	P05690	vit-2		x
	1	WBGene00006928	P18947	vit-4		x
	1	WBGene00006930	P18948	vit-6		x
	1	WBGene00006936	Q9U1Q4	vrs-2		x
	1	WBGene00012557	Q9XWU9	Y37D8A.19		x
	1	WBGene00021355	Q6AW03	Y37E3.17		x
	1	WBGene00021350	Q9BKU5	Y37E3.8		x
	1	WBGene00013391	Q9XWT5	Y62H9A.3		x
	1	WBGene00013393	Q9XWS6	Y62H9A.5		x
	1	WBGene00013867	Q23258	ZC373.2		x
	1	WBGene00020366	Q22347	acdh-10			x
	1	WBGene00010419	Q9XXK1	atp-1			x
	1	WBGene00011867	P34574	chc-1			x
	1	WBGene00001683	P04970	gpd-1			x
	1	WBGene00002083	P27639	inf-1			x
	1	WBGene00011510	Q8I111	pdha-1			x
	1	WBGene00010556	Q21215	rack-1			x
	1	WBGene00004481	P49196	rps-12			x
	1	WBGene00006537	P52275	tbb-2			x
	1	WBGene00019433	O44549	acdh-3
	1	WBGene00017874	Q95YB2	acdh-9
	1	WBGene00018269	Q20264	acs-11
	1	WBGene00000066	Q6A8K1	act-4
	1	WBGene00000113	O02266	alh-7
	1	WBGene00010015	Q20748	atad-3
	1	WBGene00021868	Q9BMU4	atln-1
	1	WBGene00000229	P46561	atp-2
	1	WBGene00007122	Q9XTI0	B0250.5
	1	WBGene00012713	Q4A1S8	bckd-1A
	1	WBGene00019543	Q94261	cif-1
	1	WBGene00000754	Q23150	col-181
	1	WBGene00000757	Q19470	col-184
	1	WBGene00000597	P18833	col-8
	1	WBGene00011122	Q17831	cpt-2
	1	WBGene00000833	P34575	cts-1
	1	WBGene00017643	Q19642	czw-1
	1	WBGene00014054	Q23571	dbt-1
	1	WBGene00001075	P27604	dpy-14
	1	WBGene00011036	Q21740	edc-3
	1	WBGene00001168	P53013	eft-3
	1	WBGene00001263	P17139	emb-9
	1	WBGene00008505	Q0PDK0	F01G4.6
	1	WBGene00018519	Q10454	F46H5.3
	1	WBGene00014095	Q23621	gdh-1
	1	WBGene00009246	Q9XV52	gfm-1
	1	WBGene00001686	P17331	gpd-4
	1	WBGene00019153	Q9TYR0	H04M03.3
	1	WBGene00017301	Q19278	hach-1
	1	WBGene00009664	Q93714	idha-1
	1	WBGene00007993	Q93353	idhb-1
	1	WBGene00009440	Q20049	idhg-1
	1	WBGene00002075	Q9BIB8	imb-1
	1	WBGene00015326	O44446	ivd-1
	1	WBGene00002280	P17140	let-2
	1	WBGene00016391	O44952	lonp-1
	1	WBGene00009319	O45430	mccc-1
	1	WBGene00003156	Q95XQ8	mcm-4
	1	WBGene00003162	O02640	mdh-1
	1	WBGene00019401	Q21233	nuo-4
	1	WBGene00021562	Q9N4Y8	nuo-5
	1	WBGene00003902	Q9U302	pab-1
	1	WBGene00011232	O02286	pck-2
	1	WBGene00003992	Q9TZQ3	pgl-1
	1	WBGene00003994	O61920	pgl-3
	1	WBGene00019713	Q95ZL7	pqn-52
	1	WBGene00004408	Q93572	rpa-0
	1	WBGene00004412	Q9N4I4	rpl-10a
	1	WBGene00004420	Q95Y90	rpl-9
	1	WBGene00004469	P46769	rps-0
	1	WBGene00004470	P48154	rps-1
	1	WBGene00004480	Q20206	rps-11
	1	WBGene00004483	P48150	rps-14
	1	WBGene00004485	Q22054	rps-16
	1	WBGene00004471	P51403	rps-2
	1	WBGene00004497	Q95Y04	rps-28
	1	WBGene00004473	Q9N3X2	rps-4
	1	WBGene00004736	Q9XU13	sca-1
	1	WBGene00006433	Q09545	sdhb-1
	1	WBGene00004978	Q9N3T5	spg-7
	1	WBGene00009812	P53588	suca-1
	1	WBGene00016844	P53589	sucg-1
	1	WBGene00007350	P53596	sucl-1
	1	WBGene00006528	O18688	tba-1
	1	WBGene00006617	Q86D21	trs-1
	1	WBGene00007000	Q19072	tufm-1
	1	WBGene00013394	Q9XWT3	ule-5
	1	WBGene00021641	Q65XX4	Y47G6A.15
	1	WBGene00021747	Q965R0	Y50D4C.2
	1	WBGene00013392	Q9XWT4	Y62H9A.4
	1	WBGene00022089	Q95XJ0	Y69A2AR.18
	1	WBGene00006974	Q8MQ04	zen-4
	1	WBGene00014258	Q09657	ZK1320.9
	1	WBGene00014058	Q09629	ZK673.2
	1	WBGene00022822	Q23604	ZK813.3
	1		Q27876
	203				22	95	9

### Sheet: S6_age_aggregome
Aggregome	GO group biological function	WormBase ID	UniProtKB ID	Mapped IDs	Gene Name	Localisation
Old (day 12)	protein folding, proteolysis, stress response
(79 proteins)	14 proteins	WBGene00000377	P41988	TCPA_CAEEL	cct-1	cyto, nucleus
		WBGene00000381	P46550	TCPZ_CAEEL	cct-6	cyto
		WBGene00007352	P54811	TERA1_CAEEL	cdc-48.1	ER, membrane, cyto, nucleus
		WBGene00000883	P52015	CYP7_CAEEL	cyn-7	cyto, membrane
		WBGene00000915	Q18688	HSP90_CAEEL	daf-21	cyto, plasma membrane, cell surface
		WBGene00002007	P27420	HSP7C_CAEEL	hsp-3	ER, nucleus, plasma membrane
		WBGene00002008	P20163	HSP7D_CAEEL	hsp-4	ER, nucleus, plasma membrane
		WBGene00002010	P11141	HSP7F_CAEEL	hsp-6	mito
		WBGene00003242	O76840	PPN1_CAEEL	mig-6	membrane
		WBGene00003925	Q95005	PSA7_CAEEL	pas-4	nucleus, cyto
		WBGene00003962	Q17967	PDI1_CAEEL	pdi-1	ER, plasma membrane
		WBGene00004798	Q20363	SIP1_CAEEL	sip-1	cyto
		WBGene00019983	O16259	STIP1_CAEEL	sti-1	cyto
		WBGene00018963	P98080	UCR1_CAEEL	ucr-1	mito
	metabolic processes
	11 proteins	WBGene00020366	Q22347	ACADM_CAEEL	acdh-10	mito
		WBGene00000041	P34455	ACON_CAEEL	aco-2	cyto
		WBGene00000114	P52713	MMSA_CAEEL	alh-8	mito
		WBGene00000198	Q9N5Y2	TECR_CAEEL	art-1	ER
		WBGene00016084	Q18143	CHITL_CAEEL	cht-3	extra
		WBGene00017648	O01739	OXDA1_CAEEL	ddo-3	cyto
		WBGene00009187	Q93615	ETFA_CAEEL	F27D4.1	mito
		WBGene00001503	O17214	FUMH_CAEEL	fum-1	mito, cyto
		WBGene00001683	P04970	G3P1_CAEEL	gpd-1	cyto
		WBGene00011510	P52899	ODPA_CAEEL	pdha-1	mito
		WBGene00013894	Q27535	KARG2_CAEEL	ZC434.8	unknown
	translation, rRNA metabolic process
	22 proteins	WBGene00000479	Q95YF3	CGH1_CAEEL	cgh-1	cyto
		WBGene00008920	P54412	EF1G_CAEEL	eef-1G	nucleus, cyto
		WBGene00001209	P34339	EIF3A_CAEEL	egl-45	nucleus, cyto
		WBGene00001423	Q22053	FBRL_CAEEL	fib-1	nucleus
		WBGene00001840	Q18212	DX39B_CAEEL	hel-1	nucleus
		WBGene00002064	P34563	IF5A1_CAEEL	iff-1	cyto
		WBGene00002083	P27639	IF4A_CAEEL	inf-1	cyto
		WBGene00010627	Q21276	YZVL_CAEEL	nol-56	nulceus
		WBGene00010556	Q21215	GBLP_CAEEL	rack-1	nucleus, cyto
		WBGene00004408	Q93572	RLA0_CAEEL	rla-0	nucleus, cyto
		WBGene00004422	Q94300	RL11_CAEEL	rpl-11	nucleus, cyto
		WBGene00004424	P61866	RL12_CAEBR	rpl-12	nucleus, cyto
		WBGene00004430	O45946	RL18_CAEEL	rpl-18	nucleus, cyto
		WBGene00004431	O02639	RL19_CAEEL	rpl-19	nucleus, cyto
		WBGene00004413	Q9XVF7	RL8_CAEEL	rpl-2	nucleus, cyto
		WBGene00004434	P52819	RL22_CAEEL	rpl-22	nucleus, cyto
		WBGene00004439	Q20647	R23A2_CAEEL	rpl-25.2	nucleus, cyto
		WBGene00004414	P50880	RL3_CAEEL	rpl-3	nucleus, cyto
		WBGene00004417	P47991	RL6_CAEEL	rpl-6	nucleus, cyto
		WBGene00004418	O01802	RL7_CAEEL	rpl-7	nucleus, cyto
		WBGene00004481	P49196	RS12_CAEEL	rps-12	nucleus, cyto
		WBGene00004484	Q9XVP0	RS15_CAEEL	rps-15	nucleus, cyto
	chromatin organization, cellular component organization
	15 proteins	WBGene00000140	Q9N4M4	ANC1_CAEEL	anc-1	cytoskeleton, nucleus, cyto, membrane
		WBGene00001502	Q20655	14332_CAEEL	ftt-2	nucleus, cyto
		WBGene00001885	P04255	H2B1_CAEEL	his-44	nucleus
		WBGene00001875	P62784	H4_CAEEL	his-67	nucleus
		WBGene00002053	Q19289	IFB1_CAEEL	ifb-1	cyto, cytosceleton
		WBGene00002054	Q19286	IFB2_CAEEL	ifb-2	cyto, cytoskeleton
		WBGene00002056	Q21067	IFC2_CAEEL	ifc-2	cyto, cytoskeleton
		WBGene00003052	Q21443	LMN1_CAEEL	lmn-1	nucleus
		WBGene00003482	P34576	MUA3_CAEEL	mua-3	plasma membrane
		WBGene00003485	O02365	IFA2_CAEEL	mua-6	cyto, cytoskeleton
		WBGene00002348	P02567	MYO1_CAEEL	myo-1	cyto, cytoskeleton
		WBGene00003989	Q9XW16	PROF1_CAEEL	pfn-1	cyto, cytoskeleton
		WBGene00004304	Q18211	RCC1_CAEEL	ran-3	nucleus
		WBGene00020588	O01615	AN322_CAEEL	T19H12.2	nucleus
		WBGene00006537	P52275	TBB2_CAEEL	tbb-2	cyto
	transport/vesicles
	1 protein	WBGene00011867	P34574	CLH_CAEEL	chc-1	membrane
	storage protein
	2 proteins	WBGene00006929	P06125	VIT5_CAEEL	vit-5	extra
		WBGene00006927	Q9N4J2	VIT3_CAEEL	vit-3	extra
	muscle
	4 proteins	WBGene00001000	Q18066	DIM_CAEEL	dim-1	cytoskeleton, cyto
		WBGene00006764	Q9GYF1	TNNI2_CAEEL	unc-27	cytoskeleton, cyto
		WBGene00006819	P37806	UNC87_CAEEL	unc-87	cytoskeleton, cyto
		WBGene00002348	P02567	MYO1_CAEEL	myo-1	cytoskeleton, cyto
	ATPase subunits
	4 proteins	WBGene00010419	Q9XXK1	ATPA_CAEEL	atp-1	mito, plasma membrane
		WBGene00012344	P91917	OLA1_CAEEL	ola-1	cyto
		WBGene00006921	Q19626	VATB_CAEEL	vha-12	membrane
		WBGene00013025	Q9XW92	VATA_CAEEL	vha-13	membrane, plasma membrane
	extracelluar
	4 proteins	WBGene00002264	P36573	LEC1_CAEEL	lec-1	extra
		WBGene00015102	P41996	CPG2_CAEEL	cpg-2	extra
		WBGene00012878	O45941	U375E_CAEEL	Y45F10C.2	extra
		WBGene00007459	Q9U3R0	U375B_CAEEL	C08F11.12	extra
	others
	2 proteins	WBGene00018145	O44400	F37C4_CAEEL	F37C4.5	unknown
		WBGene00004015	P50093	PHB2_CAEEL	phb-2	mitos
intersection YOUNG (day 1) & OLD (day12)
	protein folding, proteolysis, stress response
	5 proteins	WBGene00021934	Q9N358	TCPQ_CAEEL	cct-8	cyto
		WBGene00000802	P27798	CALR_CAEEL	crt-1	ER, plasma membrane
		WBGene00002005	P09446	HSP1_CAEEL	hsp-1	cyto
		WBGene00002025	P50140	CH60_CAEEL	hsp-60	mito
		WBGene00003963	Q17770	PDI2_CAEEL	pdi-2	ER, plasma membrane
	metabolic processes
	7 proteins	WBGene00019322	P27604	SAHH_CAEEL	ahcy-1	cyto
		WBGene00001155	P34559	ECHM_CAEEL	ech-6	mito
		WBGene00001684	P17329	G3P2_CAEEL	gpd-2	cyto
		WBGene00001794	Q21217	GABT_CAEEL	gta-1	mito
		WBGene00003162	O02640	MDHM_CAEEL	mdh-2	cyto
		WBGene00020679	O61199	ODO1_CAEEL	ogdh-1	mito
		WBGene00009812	P53588	SUCB1_CAEEL	suca-1	cyto
	translation, rRNA metabolic process
	12 proteins	WBGene00016493	O01504	RLA2_CAEEL	C37A2.7	cyto, nucleus
		WBGene00001167	P29691	EF2_CAEEL	eef-2	cyto, nucleus
		WBGene00006936	Q9U1Q4	SYV_CAEEL	glp-4	cyto
		WBGene00002045	Q18885	BTF3_CAEEL	icd-1	cyto, nucleus
		WBGene00004412	Q9N4I4	RL10A_CAEEL	rpl-1	cyto, nucleus
		WBGene00004425	P91128	RL13_CAEEL	rpl-13	cyto, nucleus
		WBGene00004435	P48158	RL23_CAEEL	rpl-23	cyto, nucleus
		WBGene00004419	Q966C6	RL7A_CAEEL	rpl-7A	cyto, nucleus
		WBGene00004469	P46769	RSSA_CAEEL	rps-0	cyto, nucleus
		WBGene00004472	P48152	RS3_CAEEL	rps-3	cyto, nucleus
		WBGene00004477	P48156	RS8_CAEEL	rps-8	cyto, nucleus
		WBGene00004478	Q20228	RS9_CAEEL	rps-9	cyto, nucleus
	chromatin organization, cellular component organization
	2 proteins	WBGene00002050	P90901	IFA1_CAEEL	ifa-1	cyto, cytosceleton
		WBGene00009122	Q93573	TCTP_CAEEL	tct-1	cyto
	muscle
	1 protein	WBGene00006759	Q23551	UNC22_CAEEL	unc-22	cyto
	transport
	1 protein	WBGene00008505	P40614	MPCP_CAEEL	F01G4.6	mito
	ATPase subunits
	2 proteins	WBGene00000229	P46561	ATPB_CAEEL	atp-2	mito
		WBGene00006919	P91303	VATG_CAEEL	vha-10	membrane
	extracellular
	1 protein	WBGene00000465	Q17802	CPG1_CAEEL	cpg-1	extra
